# Glioblastoma-infiltrating CD8^+^ T cells are predominantly a clonally expanded *GZMK*^+^ effector population

**DOI:** 10.1101/2023.08.25.554678

**Authors:** Anthony Z. Wang, Bryce L. Mashimo, Maximilian O. Schaettler, Ngima D. Sherpa, Lydia A. Leavitt, Alexandra J. Livingstone, Saad M. Khan, Mao Li, Markus Anzaldua-Campos, Joseph D. Bradley, Eric C. Leuthardt, Albert H. Kim, Joshua L. Dowling, Michael R. Chicoine, Pamela S. Jones, Bryan D. Choi, Daniel P. Cahill, Bob S. Carter, Allegra A. Petti, Tanner M. Johanns, Gavin P. Dunn

## Abstract

Recent clinical trials have highlighted the limited efficacy of T cell-based immunotherapy in patients with glioblastoma (GBM). To better understand the characteristics of tumor-infiltrating lymphocytes (TIL) in GBM, we performed cellular indexing of transcriptomes and epitopes by sequencing (CITE-seq) and single-cell RNA sequencing (scRNA-seq) with paired V(D)J sequencing, respectively, on TIL from two cohorts of patients totaling 15 patients with high grade glioma, including GBM or astrocytoma, IDH mutant, grade 4 (G4A). Analysis of the CD8^+^ TIL landscape reveals an enrichment of clonally expanded *GZMK*^+^ effector T cells in the tumor compared to matched blood, which was validated at the protein level. Furthermore, integration with other cancer types highlights the lack of a canonically exhausted CD8^+^ T cell population in GBM TIL. These data suggest that *GZMK*^+^ effector T cells represent an important T cell subset within the GBM microenvironment and which may harbor potential therapeutic implications.

**Significance:** In order to understand the limited efficacy of immune checkpoint blockade in GBM, we endeavor to understand the TIL landscape through a multi-omics approach. In this study, by highlighting the enrichment of *GZMK*^+^ effector T cells and lack of exhausted T cells, we provide a new potential mechanism of resistance to immunotherapy in GBM.
