## Supplemental File 3 for "Glioblastoma-infiltrating CD8^+^ T cells are predominantly a clonally expanded *GZMK*^+^ effector population"

### Sheet: Heatmap_Genes_Fig. S7
gene	associated cluster
ACTN1	C0
MAL	C1
LRRN3	C2
MMP28	C3
CD248	C4
TCEA3	C5
CD79A	C6
TRABD2A	C7
LEF1	C8
AK5	C9
S100B	C10
NT5E	C11
CLEC11A	C12
CPA5	C13
CCR7	C14
MDS2	C15
EPHX2	C16
IFNGR2	C17
BEX3	C18
IL6R	C19
DSEL	C20
ARMH1	C21
SPINT2	C22
KLF7	C23
SCML1	C23
DTHD1	C9 & C20 (GZMK+)
GZMK	C9 & C20 (GZMK+)
HLA-DQA1	C9 & C20 (GZMK+)
ENC1	C9 & C20 (GZMK+)
HLA-DQB1	C9 & C20 (GZMK+)
DUSP4	C9 & C20 (GZMK+)
HLA-DRB5	C9 & C20 (GZMK+)
HLA-DRB1	C9 & C20 (GZMK+)
HLA-DRA	C9 & C20 (GZMK+)
TNIP3	C9 & C20 (GZMK+)
TOX	C9 & C20 (GZMK+)
RGS1	C9 & C20 (GZMK+)
HLA-DMA	C9 & C20 (GZMK+)
CRTAM	C9 & C20 (GZMK+)
LYST	C9 & C20 (GZMK+)
CD27	C9 & C20 (GZMK+)
COTL1	C9 & C20 (GZMK+)
HLA-DPA1	C9 & C20 (GZMK+)
SH2D1A	C9 & C20 (GZMK+)
HLA-DMB	C9 & C20 (GZMK+)
CEMIP2	C9 & C20 (GZMK+)
CD74	C9 & C20 (GZMK+)
PDCD1	C9 & C20 (GZMK+)
DUSP2	C9 & C20 (GZMK+)
HNRNPLL	C9 & C20 (GZMK+)
SMIM3	C10
XCL1	C10
CD9	C10
SPRY1	C10
KLRC1	C10
NCF4	C10
NBL1	C10
ATP1B1	C10
CAPG	C10
GALNT2	C10
ZNF683	C10
PHLDA1	C10
DAPK2	C10
ANKRD28	C10
TOB1	C10
GLUL	C10
CD7	C10
CD226	C10
SRGAP3	C10
LGALS3	C10
LINC01871	C10
ITGA1	C10
ACP5	C10
AREG	C10
PERP	C10
PRSS23	C12
FGFBP2	C12
CX3CR1	C12
FCGR3A	C12
ITGAM	C12
LILRB1	C12
FGR	C12
ADGRG1	C12
OSBPL5	C12
S1PR5	C12
TTC38	C12
KLRF1	C12
VCL	C12
MTSS1	C12
FCRL6	C12
AGPAT4	C12
TYROBP	C12
EFHD2	C12
C1orf21	C12
COL6A2	C12
CD300A	C12
ZEB2	C12
KLRD1	C12
PLAC8	C12
PLEK	C12
IFIT1	C13
IFIT3	C13
RSAD2	C13
LAMP3	C13
CMPK2	C13
USP18	C13
IFI44L	C13
IFI27	C13
MX1	C13
OAS1	C13
IFIT2	C13
OAS3	C13
IFI6	C13
ISG15	C13
MX2	C13
EPSTI1	C13
LGALS9	C13
CD38	C13
HERC5	C13
PLSCR1	C13
PALM2-AKAP2	C13
HELZ2	C13
IFI35	C13
HAPLN3	C13
IFI44	C13
CA2	C15
SLC4A10	C15
RORC	C15
CCR6	C15
SCART1	C15
BLK	C15
LINC01644	C15
LTK	C15
ME1	C15
TNFSF13B	C15
B3GNT8	C15
TSPAN15	C15
COLQ	C15
TMIGD2	C15
KLRB1	C15
AQP3	C15
KIF5C	C15
LST1	C15
NCR3	C15
TLE1	C15
ADTRP	C15
WDR86	C15
CD40LG	C15
NR1D1	C15
CTSH	C15
RRM2	C18
TYMS	C18
UBE2C	C18
MKI67	C18
PCLAF	C18
BIRC5	C18
TOP2A	C18
ASPM	C18
CDC20	C18
CCNB2	C18
PKMYT1	C18
HIST1H1B	C18
DLGAP5	C18
GTSE1	C18
AURKB	C18
KIFC1	C18
UHRF1	C18
KNL1	C18
HIST1H2AI	C18
TROAP	C18
CDK1	C18
HIST1H3B	C18
NUSAP1	C18
HMMR	C18
TK1	C18

### Sheet: GO_BPs_and_associated_genes
GO BP: MHC class II protein complex assembly	GO BP: Lymphocyte mediated immunity
HLA-DMA	CD74
HLA-DMB	HLA-DMA
HLA-DPA1	SH2D1A
HLA-DQA1	HLA-DMB
HLA-DQB1	HLA-DPA1
HLA-DRA1	LYST
HLA-DRB1	CD27
HLA-DRB5	HLA-DQA1
	HLA-DQB1
	HLA-DRA1
	HLA-DRB1
	HLA-DRB5
	CRTAM
